# Multiple distinct metastatic cell states are induced by epithelial-mesenchymal plasticity

**DOI:** 10.1101/2025.08.15.670583

**Authors:** Fahda Alsharief, Robert K. Suter, Apsra Nasir, Idalia Cruz, Gray W. Pearson

**Affiliations:** Lombardi Comprehensive Cancer Center and Department of Oncology, Georgetown University, Washington, DC 20057, USA; Department of Laboratory Sciences, College of Applied Medical Sciences, Jouf University, Sakaka, Saudi Arabia

**Author notes:** Equal contribution (Fahda Alsharief, Robert K. Suter). To whom correspondence should be addressed. Gray W. Pearson Lombardi Comprehensive Cancer Center Georgetown University 3970 Reservoir Road NW, Washington, DC 20057.

## Abstract

Epithelial-mesenchymal transition (EMT) enables epithelial cancer cells to acquire mesenchymal-associated traits that can promote invasion and metastasis. Although distinct EMT-associated states have been linked to invasive and metastatic behavior, it remains unclear when these states arise during primary tumor progression, how they diversify, and whether metastatic competence is restricted to a particular EMT phenotype. Using single-cell RNA sequencing in a genetically engineered mouse model of triple-negative breast cancer (TNBC), together with functional studies of tumor organoids, we reconstructed the emergence of EMT-associated heterogeneity during tumor progression. We found that early malignant cells first lost mammary lineage identity, generating lineage-altered epithelial states with increased intrinsic plasticity. Rather than progressing through a single EMT program, these plastic states diversified through ERK1/2-low and ERK1/2-high EMT-associated programs. These programs generated distinct hybrid epithelial-mesenchymal states in early tumors and more uniform mesenchymal-like subpopulations at later stages, with canonical EMT features, diminished plasticity, and highly invasive behavior. Importantly, metastatic competence was not restricted to a single EMT-associated state—both heterogeneous hybrid cells and more uniform mesenchymal-like cells initiated metastases, with metastatic lesions retaining features of their initiating populations. Together, our results show that EMT-associated heterogeneity in TNBC emerges through early lineage-state disruption followed by parallel regulatory programs that generate distinct metastatic cell states rather than converging on a single highly metastatic phenotype.
