## Supplemental File 1 for "Multiple distinct metastatic cell states are induced by epithelial-mesenchymal plasticity"

### Sheet: Growth Factors, Inhibitors & Ot
Name	Vendor	Catalog number
Fetal Bovine Serum	Peak Serum	PS-FB2 (Lot 15J1182)
Rho Kinase inhibitor, Y-27632 Dihydrochloride	Peprotech	1293823
A83-01	Peprotech	9094360
SB431542	Selleckchem	S1067
N-Acetyl-L-Cysteine (NAC)	MP Biomedicals	194603
EGF	Peprotech	AF-100-15
FGFb	Peprotech	100-18C
ITS 500X	Lonza	17-838Z
TGFβ1	Peprotech	100-21
MEM Non-essential Amino Acid Solution (100×)	Sigma Aldrich	M7145
B-27 Supplement (50x)	Fisher	17504001
PluriSTEM Dispase-II Solution	Millipore Sigma	SCM133
Collagenase IV	Worthington	LS004188
Deoxyribonuclease I	invitrogen	18047-019
Rat Tail Collagen Type I	Corning	CB-40236
Cultrex PathClear Reduced Growth Factor BME Type 2	Biotechne	3533-005-02
Growth factor reduced Matrigel	Corning	354230 (Lot 8344010)
Gibco™ TrypLE™ Express Enzyme (1X), phenol red	Gibco	12605-010
DMEM/F-12 50/50	Corning	10-092-CV
Goat serum	Fisher	ICN19135680
Trametinib	Selleckchem	S2673
Pierce Tissue Strainers (250um)	Thermo	87791
Ultra-Low Attachment 24 Well Plate	Sigma	CLS3474
Ultra-Low Attachment 6 Well Plate	Sigma	CLS3471
Nunclon™ Sphera™ 96-Well, Nunclon Sphera-Treated, U-Shaped-Bottom Microplate	Thermo Scientific	174925

### Sheet: Antibodies
Target	Catalog number	Vendor	RRID	Details	IF	IHC	Flow
SV40	554149	BD	AB_395269	SV40 Large T-Antigen Mouse, Unlabeled, Clone: PAB 101	1 : 200	1 : 100
Vimentin	5741	CST	AB_10695459	Vimentin (D21H3), Rb		1 : 200
EpCAM	118236	BioLegend	AB_2632777	anti-CD326 (EpCAM)-PE/Dazzle 594, Rat			1 : 100
Hoechst 33342	H3570	invitrogen			1 : 1000	1 : 1000
Alexa Fluor 546 Phalloidin	A22283	Invitrogen			1 : 200
Alexa Fluor 488 Phalloidin	A12379	Invitrogen			1 : 200
Alexa Fluor 647 Phalloidin	A22287	Invitrogen			1 : 200
Secondary antibodies:
Alexa Fluor 488 goat anti-mouse IgG (H+L)	A11001	invitrogen			1 : 500	1 : 500
Alexa Fluor 488 goat anti-rat IgG (H+L)	A11006	Invitrogen			1 : 500	1 : 500
Alexa Fluor 546 goat anti-mouse IgG (H+L)	A11030	invitrogen			1 : 500	1 : 500
Alexa Fluor 647 goat anti-rabbit IgG (H+L)	A21244	Invitrogen			1 : 500	1 : 500
Alexa Fluor 647 donkey anti-rabbit IgG (H+L)	A31573	invitrogen			1 : 500	1 : 500
