## Supplemental Table S11 for "Multiple distinct metastatic cell states are induced by epithelial-mesenchymal plasticity"

### Sheet: Table S11_Alsharief_Suter
Cluster	Query	Overlap_Count	P_Value	#NAME?
Cluster 0	TGFb d2 Induced	0	1	0
Cluster 0	TGFb d7 Induced	0	1	0
Cluster 0	TGFb d22 Induced	0	1	0
Cluster 0	EGF Induced	0	1	0
Cluster 0	Erlotinib Suppressed	0	1	0
Cluster 0	Trametinib Suppressed	0	1	0
Cluster 1	TGFb d2 Induced	0	1	0
Cluster 1	TGFb d7 Induced	5	0.00487668	2.31188
Cluster 1	TGFb d22 Induced	10	0.000896131	3.04763
Cluster 1	EGF Induced	4	0.371401	0.430157
Cluster 1	Erlotinib Suppressed	1	0.287195	0.541823
Cluster 1	Trametinib Suppressed	7	0.0116894	1.93221
Cluster 2	TGFb d2 Induced	0	1	0
Cluster 2	TGFb d7 Induced	2	0.830829	0.0804883
Cluster 2	TGFb d22 Induced	15	0.0361779	1.44156
Cluster 2	EGF Induced	42	5.93E-19	18.2268
Cluster 2	Erlotinib Suppressed	25	9.05E-29	28.0431
Cluster 2	Trametinib Suppressed	48	2.79E-28	27.554
Cluster 3	TGFb d2 Induced	1	0.0425498	1.3711
Cluster 3	TGFb d7 Induced	14	3.53E-09	8.45233
Cluster 3	TGFb d22 Induced	21	2.36E-08	7.62645
Cluster 3	EGF Induced	20	6.95E-08	7.158
Cluster 3	Erlotinib Suppressed	6	2.11E-05	4.67648
Cluster 3	Trametinib Suppressed	20	2.58E-09	8.58859
Cluster 4	TGFb d2 Induced	0	1	0
Cluster 4	TGFb d7 Induced	2	0.0349985	1.45595
Cluster 4	TGFb d22 Induced	0	1	0
Cluster 4	EGF Induced	7	2.62E-06	5.58118
Cluster 4	Erlotinib Suppressed	4	1.34E-06	5.87451
Cluster 4	Trametinib Suppressed	6	1.69E-05	4.77254
Cluster 5	TGFb d2 Induced	0	1	0
Cluster 5	TGFb d7 Induced	6	0.0093849	2.02757
Cluster 5	TGFb d22 Induced	11	0.012827	1.89187
Cluster 5	EGF Induced	5	0.56651	0.246793
Cluster 5	Erlotinib Suppressed	3	0.0173586	1.76048
Cluster 5	Trametinib Suppressed	12	0.000657574	3.18206
Cluster 6	TGFb d2 Induced	3	5.64E-05	4.24887
Cluster 6	TGFb d7 Induced	24	2.04E-14	13.6911
Cluster 6	TGFb d22 Induced	41	1.18E-16	15.9295
Cluster 6	EGF Induced	39	1.34E-15	14.8727
Cluster 6	Erlotinib Suppressed	18	7.52E-18	17.1238
Cluster 6	Trametinib Suppressed	32	1.12E-12	11.9526
Cluster 7	TGFb d2 Induced	0	1	0
Cluster 7	TGFb d7 Induced	2	0.89793	0.0467575
Cluster 7	TGFb d22 Induced	7	0.926467	0.0331698
Cluster 7	EGF Induced	17	0.0322534	1.49142
Cluster 7	Erlotinib Suppressed	6	0.00104491	2.98092
Cluster 7	Trametinib Suppressed	21	0.000126782	3.89694
Cluster 8	TGFb d2 Induced	4	2.19E-07	6.65958
Cluster 8	TGFb d7 Induced	15	1.23E-08	7.90942
Cluster 8	TGFb d22 Induced	28	3.28E-11	10.4841
Cluster 8	EGF Induced	21	1.26E-06	5.90128
Cluster 8	Erlotinib Suppressed	11	1.38E-10	9.85958
Cluster 8	Trametinib Suppressed	19	1.13E-06	5.94841
